# Molecular responses of agroinfiltrated *Nicotiana benthamiana* leaves expressing suppressor of silencing P19 and influenza virus-like particles

**DOI:** 10.1101/2023.07.21.550062

**Authors:** Louis-Philippe Hamel, Rachel Tardif, Francis Poirier-Gravel, Asieh Rasoolizadeh, Chantal Brosseau, Geneviève Giroux, Jean-François Lucier, Marie-Claire Goulet, Adam Barrada, Élise Roussel, Marc-André Comeau, Pierre-Olivier Lavoie, Peter Moffett, Dominique Michaud, Marc-André D’Aoust

**Affiliations:** Medicago Inc., 2552, boul. du Parc-Technologique, Québec, QC, G1P 4S6, Canada; Centre SÈVE, Faculté des Sciences, Département de Biologie, Université de Sherbrooke, Sherbrooke, QC, J1K 2R1, Canada; Centre de recherche et d’innovation sur les végétaux, Département de phytologie, Université Laval, Québec, QC, G1V 0A6, Canada

**Keywords:** Plant immunity, Influenza hemagglutinin, Virus-like particles, Suppressor of RNA silencing P19, Transient *Agrobacterium*-mediated expression, *Nicotiana benthamiana*, Plant molecular farming

## Abstract

The production of influenza vaccines in plants is achieved through transient *Agrobacterium*-mediated expression of viral hemagglutinins (HAs). These proteins are produced and matured through the secretory pathway of plant cells, before being trafficked to the plasma membrane where they induce formation of virus-like particles (VLPs). Production of VLPs unavoidably impacts plant cells, as do viral suppressors of RNA silencing (VSRs) that are often co-expressed to increase protein yields. However, little information is available on host molecular responses to these foreign proteins. The present work provides a comprehensive overview of transcriptomic, metabolic, and signaling changes occurring in *Nicotiana benthamiana* leaf cells transiently expressing the VSR P19, or co-expressing P19 and an influenza HA. Our data identifies generic responses to *Agrobacterium*-mediated expression of foreign proteins, including shutdown of chloroplast gene expression, activation of oxidative stress responses, and reinforcement of the plant cell wall through lignification. Our results also indicate that P19 expression promotes salicylic acid (SA) signaling, a process apparently antagonized by co-expression of HA. As the latter induces specific signatures, with effects on lipid metabolism, lipid distribution, and oxylipin signaling, dampening of P19 responses suggests crosstalk between SA and oxylipin pathways. Consistent with the upregulation of oxidative stress-related genes and proteins, we finally show that reduction of oxidative stress damage through exogenous application of ascorbic acid improves plant biomass quality during production of VLPs.

**One-sentence summary:** *Agrobacterium*-mediated expression of influenza virus-like particles induces a unique molecular signature in *Nicotiana benthamiana* leaf cells.
