## Supplementary material for "Molecular responses of agroinfiltrated *Nicotiana benthamiana* leaves expressing suppressor of silencing P19 and influenza virus-like particles": Table S3

### Sheet: Legend 1
	Supplemental Data (Hamel et al., 2023)
	Molecular responses of agroinfiltrated Nicotiana benthamiana leaves expressing suppressor of silencing P19 and influenza virus-like particles.
	Table S3. List of HSP and chaperone genes found in P19 and H5 samples
	Using whole transcriptomics data, pairwise comparisons P19 vs Mock, H5 vs Mock, and H5 vs P19 were performed. To be considered significantly regulated, genes had to fulfill the following criteria for at least one of the pairwise comparison: Log2FC ≥ 2 or ≤ -2 and adjusted p-value (padj) < 0.1 (corresponding to a false discovery rate of less than 10%). For each gene retained, Niben number, annotat…

### Sheet: HSPs and chaperones
	Genes used in volcano plot from Figure 3A
			P19 vs Mock		H5 vs Mock		H5 vs P19
	Niben	Annotation	Log2FC	padj	Log2FC	padj	Log2FC	padj	Attributed gene names
	Niben101Scf04040g08015	17.3 kDa class II heat shock protein	9.167	8.5e-46			-6.855	2.6e-34
	Niben101Scf04040g09011	17.3 kDa class II heat shock protein	7.579	2.3e-47			-4.967	5.4e-30	NbHSP1a
	Niben101Scf10306g00005	17.3 kDa class II heat shock protein	6.65	4.1e-69			-4.554	1.4e-45
	Niben101Scf10306g00024	17.3 kDa class II heat shock protein	6.641	3e-56			-5.664	3.6e-49	NbHSP1b
	Niben101Scf04040g09016	17.3 kDa class II heat shock protein	6.566	6.4e-27			-4.836	1.7e-18
	Niben101Scf04040g08010	17.3 kDa class II heat shock protein	5.347	6.9e-27			-5.473	4.8e-28
	Niben101Scf02437g06011	17.6 kDa class I heat shock protein 3	7.484	2.4e-21			-7.436	2.6e-21
	Niben101Scf10384g00017	17.6 kDa class I heat shock protein	6.073	4.5e-58			-5.244	1.4e-51
	Niben101Scf09973g00011	17.6 kDa class I heat shock protein	4.948	6e-24			-5.292	8.9e-26
	Niben101Scf09262g01017	17.6 kDa class I heat shock protein 3	4.205	3e-06			-4.844	2.2e-07
	Niben101Scf01412g00015	17.7 kDa class II heat shock protein	4.474	9.9e-19			-4.723	3.4e-20
	Niben101Scf07321g00007	22.0 kDa class IV heat shock protein	8.246	8.2e-15			-7.312	9.9e-13
	Niben101Scf08390g02012	22.0 kDa class IV heat shock protein	6.177	3.8e-12			-6.07	3.3e-12
	Niben101Scf00705g04009	22.7 kDa class IV heat shock protein	8.6	3.5e-34			-7.744	5.3e-30
	Niben101Scf00317g09001	Heat shock protein 21 LENGTH=227	4.867	1.6e-40			-4.103	3.8e-32
	Niben101Scf04091g00013	Heat shock protein 21 LENGTH=227	4.693	3.4e-71			-3.511	3e-51
	Niben101Scf02124g01003	Heat shock 70 kDa protein	8.672	6.5e-21			-6.944	4.8e-16
	Niben101Scf04490g00001	Heat shock 70 kDa protein 1-like	6.644	7.5e-97			-4.201	4.3e-57	NbHSP70
	Niben101Scf00449g06008	Heat shock 70 kDa protein	5.562	1.4e-120	2.68	5.2e-44	-2.87	3e-55
	Niben101Scf05506g06005	Heat shock 70 kDa protein	3.78	4.5e-47			-2.052	2.5e-16
	Niben101Scf04083g04040	Heat shock 70 kDa protein	2.105	5.7e-24	1.797	5.6e-10	-0.296	0.34
	Niben101Scf03115g02008	Heat shock 70 kDa protein	1.86	2.2e-17	2.012	4.5e-07	0.163	0.69
	Niben101Scf07275g02012	Heat shock-related 70 kDa protein 2	3.76	5.2e-63	2.427	8.4e-12	-1.321	3e-13
	Niben101Scf02755g06016	Heat shock-related 70 kDa protein 2	2.109	7.2e-21	2.158	3e-09	0.061	0.88
	Niben101Scf03114g03011	Chaperone protein HtpG	8.216	1.2e-156			-5.519	1.1e-127	NbHSP90
	Niben101Scf06684g01005	Chaperone protein HtpG	7.378	2.9e-169			-5.916	7.9e-152
	Niben101Scf00693g02022	Chaperone protein HtpG	2.634	1.5e-07	-0.319	0.18	-2.936	9.9e-09
	Niben101Scf04847g03018	Chaperone protein HtpG	1.838	5.3e-19	-0.336	0.22	-2.162	6.5e-33
	Niben101Scf10796g00009	Chaperone protein HtpG	1.666	9.2e-16	-0.517	0.098	-2.171	5.8e-33
	Niben101Scf06890g01022	Chaperone protein htpG family protein LENGTH=823	2.044	1.1e-22	1.631	7e-11	-0.401	0.083
	Niben101Scf03121g04008	Chaperone protein DnaK	2.858	5.3e-06			-2.236	0.00015
	Niben101Scf00970g02006	Chaperone protein DnaJ	5.1	2.1e-87			-3.939	2e-66
	Niben101Scf03817g16010	Chaperone protein DnaJ	4.837	2.5e-44	2.329	4.5e-21	-2.497	1.1e-19
	Niben101Scf01704g00002	Chaperone protein DnaJ	2.802	3.5e-33	3.151	4.7e-57	0.36	0.15
	Niben101Scf03169g00010	Chaperone protein DnaJ	2.787	9.4e-17			-2.769	6.6e-17
	Niben101Scf03202g05005	Chaperone protein DnaJ	2.168	1.1e-22	1.547	1.3e-16	-0.61	0.0055
	Niben101Scf03823g02037	Chaperone protein DnaJ	2.072	2.1e-18	1.017	2.6e-06	-1.042	3.3e-07
	Niben101Scf06996g02041	Chaperone protein DnaJ	2.038	9.3e-09	0.633	0.029	-1.395	1e-05
	Niben101Scf05146g04021	Chaperone protein DnaJ	2.022	3.3e-16	1.215	3.4e-08	-0.794	0.00029
	Niben101Scf00149g12016	Chaperone protein DnaJ	2.016	1.7e-20	1.348	1.7e-13	-0.656	0.0018
	Niben101Scf03595g09009	Chaperone protein DnaJ	2.012	0.019	0.644	0.26	-1.358	0.1
	Niben101Scf04738g05019	Chaperone protein DnaJ	1.906	6e-18	-0.153	0.53	-2.047	5.3e-23
	Niben101Scf02537g07001	Chaperone protein DnaJ	1.808	4.6e-11			-2.228	3.1e-21
	Niben101Scf09475g01022	Chaperone protein DnaJ	-1.111	0.0048	-2.653	4.3e-10
	Niben101Scf13289g01004	Chaperone protein DnaJ	-1.208	0.00033	-2.072	3.1e-09
	Niben101Scf05077g01014	Chaperone protein DnaJ	-1.376	0.009	-2.157	3.6e-05
	Niben101Scf00152g25020	Chaperone protein DnaJ	-1.522	0.0034	-2.315	1.2e-05	-0.78	0.12
	Niben101Scf13748g00016	Chaperone protein DnaJ	-1.695	0.00057	-2.271	7.3e-06
	Niben101Scf04410g09016	Chaperone protein ClpB	4.122	1.7e-74			-4.883	4.6e-97
	Niben101Scf15972g01024	Chaperone protein ClpB	2.555	4.7e-14			-4.174	1.6e-25
	Niben101Scf06977g00014	Chaperone protein ClpB	2.127	4.6e-10			-3.743	2.9e-23

### Sheet: Legend 2
	Supplemental Data (Hamel et al., 2023)
	Molecular responses of agroinfiltrated Nicotiana benthamiana leaves expressing suppressor of silencing P19 and influenza virus-like particles.
	Table S3. List of HSP and chaperonne genes used in volano plot of Figure 3A.
	Using whole transcriptomics data, pairwise comparisons P19 vs Mock, H5 vs Mock, and H5 vs P19 were performed. From the generated gene lists and using functional annotation, HSP and chaperone genes were extracted regardless of their Log2FC and adjusted p-value. For each gene retained, Niben number, annotation, Log2FC value compared to control, and padj value are shown. Green and red colored gradie…

### Sheet: All HSP and chaperone genes
	Genes used in volcano plot from Figure 3A
			P19 vs Mock		H5 vs Mock		H5 vs P19
	Niben	Annotation	Log2FC	padj	Log2FC	padj	Log2FC	padj	Attributed gene names
	Niben101Scf04040g08015	17.3 kDa class II heat shock protein	9.167	8.5e-46			-6.855	2.6e-34
	Niben101Scf02124g01003	Heat shock 70 kDa protein	8.672	6.5e-21			-6.944	4.8e-16
	Niben101Scf00705g04009	22.7 kDa class IV heat shock protein	8.6	3.5e-34			-7.744	5.3e-30
	Niben101Scf07321g00007	22.0 kDa class IV heat shock protein	8.246	8.2e-15			-7.312	9.9e-13
	Niben101Scf03114g03011	Chaperone protein HtpG	8.216	1.2e-156			-5.519	1.1e-127	NbHSP90
	Niben101Scf04040g09011	17.3 kDa class II heat shock protein	7.579	2.3e-47			-4.967	5.4e-30	NbHSP1a
	Niben101Scf02437g06011	17.6 kDa class I heat shock protein 3	7.484	2.4e-21			-7.436	2.6e-21
	Niben101Scf06684g01005	Chaperone protein HtpG	7.378	2.9e-169			-5.916	7.9e-152
	Niben101Scf10306g00005	17.3 kDa class II heat shock protein	6.65	4.1e-69			-4.554	1.4e-45
	Niben101Scf04490g00001	Heat shock 70 kDa protein 1-like	6.644	7.5e-97			-4.201	4.3e-57	NbHSP70
	Niben101Scf10306g00024	17.3 kDa class II heat shock protein	6.641	3e-56			-5.664	3.6e-49	NbHSP1b
	Niben101Scf04040g09016	17.3 kDa class II heat shock protein	6.566	6.4e-27			-4.836	1.7e-18
	Niben101Scf08390g02012	22.0 kDa class IV heat shock protein	6.177	3.8e-12			-6.07	3.3e-12
	Niben101Scf10384g00017	17.6 kDa class I heat shock protein	6.073	4.5e-58			-5.244	1.4e-51
	Niben101Scf00449g06008	Heat shock 70 kDa protein	5.562	1.4e-120	2.68	5.2e-44	-2.87	3e-55
	Niben101Scf04040g08010	17.3 kDa class II heat shock protein	5.347	6.9e-27			-5.473	4.8e-28
	Niben101Scf00970g02006	Chaperone protein DnaJ	5.1	2.1e-87			-3.939	2e-66
	Niben101Scf09973g00011	17.6 kDa class I heat shock protein	4.948	6e-24			-5.292	8.9e-26
	Niben101Scf00317g09001	Heat shock protein 21 LENGTH=227	4.867	1.6e-40			-4.103	3.8e-32
	Niben101Scf03817g16010	Chaperone protein DnaJ	4.837	2.5e-44	2.329	4.5e-21	-2.497	1.1e-19
	Niben101Scf04091g00013	Heat shock protein 21 LENGTH=227	4.693	3.4e-71			-3.511	3e-51
	Niben101Scf01412g00015	17.7 kDa class II heat shock protein	4.474	9.9e-19			-4.723	3.4e-20
	Niben101Scf09262g01017	17.6 kDa class I heat shock protein 3	4.205	3e-06			-4.844	2.2e-07
	Niben101Scf04410g09016	Chaperone protein ClpB	4.122	1.7e-74			-4.883	4.6e-97
	Niben101Scf05506g06005	Heat shock 70 kDa protein	3.78	4.5e-47			-2.052	2.5e-16
	Niben101Scf07275g02012	Heat shock-related 70 kDa protein 2	3.76	5.2e-63	2.427	8.4e-12	-1.321	3e-13
	Niben101Scf03121g04008	Chaperone protein DnaK	2.858	5.3e-06			-2.236	0.00015
	Niben101Scf01704g00002	Chaperone protein DnaJ	2.802	3.5e-33	3.151	4.7e-57	0.36	0.15
	Niben101Scf03169g00010	Chaperone protein DnaJ	2.787	9.4e-17			-2.769	6.6e-17
	Niben101Scf00693g02022	Chaperone protein HtpG	2.634	1.5e-07	-0.319	0.18	-2.936	9.9e-09
	Niben101Scf15972g01024	Chaperone protein ClpB	2.555	4.7e-14			-4.174	1.6e-25
	Niben101Scf03202g05005	Chaperone protein DnaJ	2.168	1.1e-22	1.547	1.3e-16	-0.61	0.0055
	Niben101Scf06977g00014	Chaperone protein ClpB	2.127	4.6e-10			-3.743	2.9e-23
	Niben101Scf02755g06016	Heat shock-related 70 kDa protein 2	2.109	7.2e-21	2.158	3e-09	0.061	0.88
	Niben101Scf04083g04040	Heat shock 70 kDa protein	2.105	5.7e-24	1.797	5.6e-10	-0.296	0.34
	Niben101Scf03823g02037	Chaperone protein DnaJ	2.072	2.1e-18	1.017	2.6e-06	-1.042	3.3e-07
	Niben101Scf06890g01022	Chaperone protein htpG family protein LENGTH=823	2.044	1.1e-22	1.631	7e-11	-0.401	0.083
	Niben101Scf06996g02041	Chaperone protein DnaJ	2.038	9.3e-09	0.633	0.029	-1.395	1e-05
	Niben101Scf05146g04021	Chaperone protein DnaJ	2.022	3.3e-16	1.215	3.4e-08	-0.794	0.00029
	Niben101Scf00149g12016	Chaperone protein DnaJ	2.016	1.7e-20	1.348	1.7e-13	-0.656	0.0018
	Niben101Scf03595g09009	Chaperone protein DnaJ	2.012	0.019	0.644	0.26	-1.358	0.1
	Niben101Scf04738g05019	Chaperone protein DnaJ	1.906	6e-18	-0.153	0.53	-2.047	5.3e-23
	Niben101Scf03115g02008	Heat shock 70 kDa protein	1.86	2.2e-17	2.012	4.5e-07	0.163	0.69
	Niben101Scf04847g03018	Chaperone protein HtpG	1.838	5.3e-19	-0.336	0.22	-2.162	6.5e-33
	Niben101Scf02537g07001	Chaperone protein DnaJ	1.808	4.6e-11			-2.228	3.1e-21
	Niben101Scf09774g02017	Chaperone protein DnaJ	1.696	9.6e-13	0.771	5e-05	-0.913	5.3e-06
	Niben101Scf03254g13005	Chaperone protein DnaJ	1.668	0.00036			-0.729	0.12
	Niben101Scf10796g00009	Chaperone protein HtpG	1.666	9.2e-16	-0.517	0.098	-2.171	5.8e-33
	Niben101Scf00837g11004	Chaperone protein htpG family protein LENGTH=823	1.62	8.3e-14	0.849	0.0014	-0.759	0.00023
	Niben101Scf00698g00009	Heat shock 70 kDa protein	1.567	3.3e-13	1.444	1e-12	-0.111	0.76
	Niben101Scf04886g05003	Heat shock 70 kDa protein 1B	1.556	1.2e-13	0.546	0.0031	-0.999	4.7e-08
	Niben101Scf04364g01014	Heat shock 70 kDa protein 1	1.548	1.8e-13	0.532	0.004	-1.005	4.3e-08
	Niben101Scf08590g00005	Heat shock-related 70 kDa protein 2	1.537	2e-13	1.206	3.2e-06	-0.319	0.29
	Niben101Scf02771g01007	Heat shock 70 kDa protein 1B	1.536	2.6e-13	0.543	0.0033	-0.981	8.7e-08
	Niben101Scf02969g00007	Heat shock 70 kDa protein	1.516	1.3e-08			-0.913	0.00013
	Niben101Scf27914g00006	Chaperone protein htpG family protein LENGTH=823	1.501	1.4e-12	1.599	3.9e-20	0.11	0.76
	Niben101Scf04331g09018	Chaperone protein htpG family protein LENGTH=823	1.483	1e-11	0.905	0.00031	-0.566	0.011
	Niben101Scf02969g00003	Heat shock 70 kDa protein 1	1.449	5.8e-11	0.674	0.003	-0.765	0.00028
	Niben101Scf15972g02014	Chaperone protein DnaJ	1.388	3.3e-09	0.746	0.00032	-0.629	0.0034
	Niben101Scf11137g01016	Chaperone protein DnaJ	1.347	2e-09	0.423	0.039	-0.912	3.6e-06
	Niben101Scf01834g01011	Chaperone protein DnaJ	1.218	1.7e-08	0.21	0.42	-0.997	5.2e-08
	Niben101Scf09973g00013	17.6 kDa class I heat shock protein	1.21	0.00038	-0.16	0.71	-1.358	1.3e-05
	Niben101Scf00127g04004	Heat shock 70 kDa protein	1.166	5.6e-08	-0.009	1	-1.163	2e-10
	Niben101Scf02852g00013	Chaperone protein htpG family protein LENGTH=780	1.159	1.8e-07	-0.419	0.039	-1.564	1.2e-13
	Niben101Scf03349g00008	Chaperone protein DnaJ	1.153	3.1e-07	0.763	0.00034	-0.379	0.13
	Niben101Scf10036g00001	Heat shock 70 kDa protein	1.144	1.5e-07	0.349	0.065	-0.783	6.9e-05
	Niben101Scf03390g09001	Chaperone protein DnaJ	1.136	4.8e-07	0.82	8.5e-06	-0.305	0.25
	Niben101Scf12868g00008	Heat shock 70 kDa protein 1A/1B	1.118	6.3e-08	0.094	0.59	-1.012	3.9e-08
	Niben101Scf01412g00018	Chaperone protein DnaJ	1.08	5e-06	-0.362	0.13	-1.431	9.5e-13
	Niben101Scf03138g01010	Chaperone protein DnaJ	1.032	1.8e-06	0.069	0.78	-0.952	2.6e-07
	Niben101Scf10126g00002	Chaperone protein dnaJ-related LENGTH=419	1.024	0.00013	1.932	4.9e-27	0.918	1.7e-06
	Niben101Scf02030g04003	Heat shock-related 70 kDa protein 2	1.017	2.6e-06	0.726	0.036	-0.279	0.56
	Niben101Scf05389g00010	Heat shock 70 kDa protein 1A	1.005	2.8e-06	-0.185	0.42	-1.178	1e-10
	Niben101Scf15166g03015	Chaperone protein HtpG	0.996	3.5e-06	-0.504	0.0062	-1.487	1.6e-11
	Niben101Scf04739g02010	Chaperone protein HtpG	0.733	0.00087	-0.359	0.058	-1.08	1.8e-09
	Niben101Scf08121g02006	Heat shock 70 kDa protein 1A	0.657	0.0042	-0.53	0.0073	-1.174	4e-10
	Niben101Scf00176g09014	Chaperone protein DnaJ	0.611	0.05	1.382	1.7e-10	0.782	0.00096
	Niben101Scf02824g03017	Chaperone protein htpG family protein LENGTH=780	0.545	0.017	-1.011	1.8e-08	-1.544	5.2e-14
	Niben101Scf04187g00037	Chaperone protein htpG family protein LENGTH=780	0.423	0.075	-1.175	4.1e-11	-1.586	1.4e-18
	Niben101Scf08680g01009	Chaperone protein ClpB	0.35	0.14	-1.15	1.2e-08	-1.488	8.4e-16
	Niben101Scf06218g03006	Chaperone protein DnaJ	0.219	0.85	1.139	2.7e-10	0.929	0.022
	Niben101Scf03000g01002	Chaperone protein htpG family protein LENGTH=780	0.132	0.74	-1.037	0.00084	-1.156	7.2e-07
	Niben101Scf09554g02021	Chaperone protein ClpB	-0.017	0.99	-1.401	3.4e-11	-1.372	6.8e-12
	Niben101Scf07585g00047	Chaperone protein DnaJ	-0.071	0.91	-1.094	6.3e-09	-1.011	1.9e-07
	Niben101Scf02034g02001	Chaperone protein ClpB	-0.345	0.25	-1.519	3e-05	-1.163	9.1e-06
	Niben101Scf02043g02002	Chaperone protein DnaJ	-0.7	0.0052	-1.734	5.5e-18	-1.021	5.6e-06
	Niben101Scf08249g02003	Chaperone protein DnaJ	-0.713	0.0068	-1.166	9.4e-09	-0.44	0.089
	Niben101Scf06347g04035	Chaperone protein DnaJ	-0.826	0.0021	-1.2	5e-07	-0.362	0.22
	Niben101Scf00087g01004	Chaperone protein dnaJ-related LENGTH=132	-0.891	0.00097	-1.094	3.7e-06	-0.192	0.55
	Niben101Scf11130g00004	Chaperone protein DnaJ	-0.967	0.00038	-1.344	2.1e-07	-0.365	0.16
	Niben101Scf30670g00007	Chaperone protein DnaJ	-0.976	0.045	-1.17	0.0068	-0.182	0.75
	Niben101Scf02257g01007	Chaperone protein DnaJ	-1.01	0.12	-1.224	0.036	-0.204	0.72
	Niben101Scf01319g06003	Chaperone protein DnaJ	-1.014	1.8e-05	-0.838	0.00021	0.187	0.63
	Niben101Scf10144g01023	Chaperone protein DnaJ	-1.071	2e-05	-1.592	1.7e-14	-0.51	0.073
	Niben101Scf06958g01003	Chaperone protein DnaJ	-1.086	2.3e-05	-0.942	7.1e-06	0.156	0.72
	Niben101Scf09475g01022	Chaperone protein DnaJ	-1.111	0.0048	-2.653	4.3e-10
	Niben101Scf01314g00017	Chaperone protein DnaJ	-1.124	3.9e-05	-1.549	8.8e-08	-0.413	0.11
	Niben101Scf13289g01004	Chaperone protein DnaJ	-1.208	0.00033	-2.072	3.1e-09
	Niben101Scf05411g02022	Chaperone protein DnaJ	-1.275	0.0031	-1.735	3.4e-05	-0.448	0.24
	Niben101Scf05077g01014	Chaperone protein DnaJ	-1.376	0.009	-2.157	3.6e-05
	Niben101Scf00152g25020	Chaperone protein DnaJ	-1.522	0.0034	-2.315	1.2e-05	-0.78	0.12
	Niben101Scf13748g00016	Chaperone protein DnaJ	-1.695	0.00057	-2.271	7.3e-06
	Niben101Scf13703g01006	Heat shock 70 kDa protein 6			3.141	1.4e-06	0.349	0.52
