## Supplementary material for "Molecular responses of agroinfiltrated *Nicotiana benthamiana* leaves expressing suppressor of silencing P19 and influenza virus-like particles": Table S4

### Sheet: Legend
	Supplemental Data (Hamel et al., 2023)
	Molecular responses of agroinfiltrated Nicotiana benthamiana leaves expressing suppressor of silencing P19 and influenza virus-like particles.
	Table S4. List of lipid-related genes found in P19 and H5 samples.
	Using whole transcriptomics data, pairwise comparisons P19 vs Mock, H5 vs Mock, and H5 vs P19 were performed. To be considered significantly regulated, genes had to fulfill the following criteria for at least one of the pairwise comparison: Log2FC ≥ 2 or ≤ -2 and adjusted p-value (padj) < 0.1 (corresponding to a false discovery rate of less than 10%). For each gene retained, Niben number, annotat…

### Sheet: Lipid-related
			P19 vs Mock		H5 vs Mock		H5 vs P19
	Niben	Annotation	Log2FC	padj	Log2FC	padj	Log2FC	padj	Attributed gene names
	Niben101Scf02465g00004	Phospholipase D gamma1/2	1.589	2.6e-07	3.099	5.7e-63	1.521	2e-16	NbPLDβ1
	Niben101Scf16022g04010	Phospholipase D gamma1/2	0.806	0.0059	2.233	5.2e-35	1.439	7.8e-15	NbPLDβ2
	Niben101Scf02221g00009	Phospholipase C 2 LENGTH=581	0.723	0.00023	2.879	3.2e-39	1.513	3.8e-11	NbPLC2
	Niben101Scf02658g01007	Phosphatidylinositol-specific phospholipase C	-2.321	2.9e-07	-3.81	1.1e-14
	Niben101Scf06654g02004	Diacylglycerol kinase 5	1.892	0.00024	3.12	9.3e-58	1.24	7.3e-11	NbDGK5
	Niben101Scf08443g00019	Diacylglycerol kinase 5	2.222	3.8e-10	2.828	5.8e-25	0.615	0.038
	Niben101Scf10067g02017	Glycerol-3-phosphate acyltransferase 5			7.473	6.8e-84	3.2	2.3e-32	NbGPAT5
	Niben101Scf00465g02013	Phospholipid-transporting ATPase 10	1.917	0.05	3.796	8.9e-91	1.889	3.6e-14	NbALA10b
	Niben101Scf03029g01010	Phospholipid-transporting ATPase 10	1.561	0.0043	3.507	5.9e-81	1.956	2e-27	NbALA10a
	Niben101Scf08127g12002	Phospholipid-transporting ATPase 10	2.544	3.8e-18	3.302	6.4e-46	0.769	0.001
	Niben101Scf21069g00002	Phospholipid-transporting ATPase 1	1.41	0.0062	2.984	5.4e-48	1.588	8.5e-16	NbALA1b
	Niben101Scf02167g00009	Phospholipid-transporting ATPase 1	1.396	0.015	2.913	6e-55	1.527	1e-13	NbALA1a
	Niben101Scf00312g00004	Phospholipid-transporting ATPase 10	1.802	6.8e-13	2.638	4.8e-19	0.848	0.0013
	Niben101Scf04191g04019	Phospholipid-transporting ATPase 3	1.149	0.0076	2.16	8.6e-34	1.021	2.5e-07
	Niben101Scf02639g03015	LEM3 (ligand-effect modulator 3) family protein	1.926	1.6e-05	3.527	2.9e-77	1.612	1.4e-18	NbALIS1
	Niben101Scf00819g08011	Protein LURP-one-related 14			9.33	2.3e-210	3.688	2.1e-66	NbLURP1a
	Niben101Scf02430g12008	Protein LURP-one-related 15			4.66	3.6e-57	1.623	0.0015
	Niben101Scf00819g08010	Protein LURP-one-related 14	1.733	0.014	4.435	8.7e-101	2.717	2.4e-45
	Niben101Scf00717g00011	Protein LURP-one-related 11			3.316	6.1e-46	2.095	1.7e-05
	Niben101Scf02085g26009	Protein LURP-one-related 15	1.297	0.2	2.698	1.6e-47	1.411	1.4e-05
