## Supplementary material for "Molecular responses of agroinfiltrated *Nicotiana benthamiana* leaves expressing suppressor of silencing P19 and influenza virus-like particles": Table S5

### Sheet: Legend
	Supplemental Data (Hamel et al., 2023)
	Molecular responses of agroinfiltrated Nicotiana benthamiana leaves expressing suppressor of silencing P19 and influenza virus-like particles.
	Table S5. List of genes related to oxidative stress activation found in P19 and H5 samples.
	Using whole transcriptomics data, pairwise comparisons P19 vs Mock, H5 vs Mock, and H5 vs P19 were performed. To be considered significantly regulated, genes had to fulfill the following criteria for at least one of the pairwise comparison: Log2FC ≥ 2 or ≤ -2 and adjusted p-value (padj) < 0.1 (corresponding to a false discovery rate of less than 10%). For each gene retained, Niben number, annotat…

### Sheet: Oxidative stress
			P19 vs Mock		H5 vs Mock		H5 vs P19
	Niben	Annotation	Log2FC	padj	Log2FC	padj	Log2FC	padj	Attributed gene names
	Niben101Scf02581g04013	Respiratory burst oxidase homolog protein C	0.802	0.11	2.566	3.9e-46	1.774	2.5e-22	NbRBOHd
	Niben101Scf10840g01010	Respiratory burst oxidase homolog protein A	0.864	0.058	2.357	9.8e-34	1.501	3.8e-12	NbRBOHf
	Niben101Scf04384g02014	Polyphenol oxidase 3	6.616	0.25	9.553	7.6e-16	2.929	3.8e-13	NbPPO3
	Niben101Scf00180g08002	Polyphenol oxidase 1			7.932	3.3e-12	4.242	1e-05	NbPPO1
	Niben101Scf08156g01001	Polyphenol oxidase 2	-2.131	5.3e-22	-1.332	7.6e-06	0.811	0.33
	Niben101Scf01061g04027	FAD-binding Berberine family protein LENGTH=534	8.501	0.16	11.863	2.1e-95	3.222	1.2e-11
	Niben101Scf01395g03012	FAD-binding Berberine family protein LENGTH=534	8.891	0.17	11.548	5e-31	2.551	0.0011
	Niben101Scf00944g01001	FAD-binding Berberine family protein LENGTH=533	6.334	0.21	11.42	0	4.992	9.1e-140	NbBBE2
	Niben101Scf01061g07011	FAD-binding Berberine family protein LENGTH=527	7.5	0.22	9.758	9.7e-28	2.165	0.015	NbBBE1b
	Niben101Scf01395g03002	FAD-binding Berberine family protein LENGTH=527			8.941	2.7e-25	4.282	9e-11	NbBBE1a
	Niben101Scf08208g04007	FAD-binding Berberine family protein LENGTH=539			3.328	4.6e-53	1.808	8.4e-19
	Niben101Scf00271g07025	FAD-binding Berberine family protein LENGTH=532	2.734	2.6e-24	1.59	6e-05	-1.134	3.9e-05
	Niben101Scf00116g06002	FAD-binding Berberine family protein LENGTH=530					2.765	1.2e-15
	Niben101Scf01060g00002	FAD-binding Berberine family protein LENGTH=537	3.259	5.1e-13			-1.189	0.00085
	Niben101Scf22432g00001	L-ascorbate oxidase	4.44	0.0015	6.543	1.4e-187	2.111	1.1e-17	NbAO2
	Niben101Scf03026g01009	L-ascorbate oxidase	4.301	0.0003	6.518	1.6e-205	2.227	1.4e-29	NbAO1
	Niben101Scf03483g00002	L-ascorbate oxidase	-1.522	0.0002	-2.027	5e-06
