## Supplementary material for "Molecular responses of agroinfiltrated *Nicotiana benthamiana* leaves expressing suppressor of silencing P19 and influenza virus-like particles": Table S6

### Sheet: Legend
	Supplemental Data (Hamel et al., 2023)
	Molecular responses of agroinfiltrated Nicotiana benthamiana leaves expressing suppressor of silencing P19 and influenza virus-like particles.
	Table S6. List of genes related to sugar metabolism found in P19 and H5 samples.
	Using whole transcriptomics data, pairwise comparisons P19 vs Mock, H5 vs Mock, and H5 vs P19 were performed. To be considered significantly regulated, genes had to fulfill the following criteria for at least one of the pairwise comparison: Log2FC ≥ 2 or ≤ -2 and adjusted p-value (padj) < 0.1 (corresponding to a false discovery rate of less than 10%). For each gene retained, Niben number, annotat…

### Sheet: Sugar metabolism
			P19 vs Mock		H5 vs Mock		H5 vs P19
	Niben	Annotation	Log2FC	padj	Log2FC	padj	Log2FC	padj	Attributed gene names
	Niben101Scf00837g06004	Alkaline/neutral invertase LENGTH=617 (Cytosolic invertase)			5.48	3.5e-88	1.513	0.018
	Niben101Scf02175g06008	Alkaline/neutral invertase LENGTH=617 (Cytosolic invertase)			5.033	8.9e-84	1.734	3.5e-09
	Niben101Scf05030g05008	Acid beta-fructofuranosidase (Vacuolar invertase)	1.377	0.26	2.715	6.1e-51	1.346	0.00045
	Niben101Scf04632g03006	Beta-fructofuranosidase [Cell Wall Invertase]	3.534	0.082	5.552	1.8e-80	2.015	3.8e-07	NbCWI2
	Niben101Scf12270g02002	Beta-fructofuranosidase [Cell Wall Invertase]	3.581	0.13	5.354	4.8e-161	1.779	0.0001	NbCWI1
	Niben101Scf05601g00010	Sugar transporter protein 7 LENGTH=513	2.877	3.1e-13	3.873	4.7e-37	1.007	0.0002
	Niben101Scf03380g03005	Sugar transporter protein 7 LENGTH=513	2.467	0.0029	3.828	1.4e-88	1.371	1.2e-06
	Niben101Scf01322g03005	Sugar transporter 14 LENGTH=504	2.383	0.0092	3.468	4.4e-78	1.095	0.00083
	Niben101Scf01529g02004	Sugar transporter 1 LENGTH=522	2.823	0.00028	3.455	8.7e-14	0.642	0.23
	Niben101Scf04122g05014	Sugar transporter 1 LENGTH=522	2.706	9.9e-07	3.31	8.3e-73	0.614	0.035
	Niben101Scf02298g06013	Sugar transporter 1 LENGTH=522	4.345	3.7e-48			-2.235	6.4e-20
