## Supplementary material for "Molecular responses of agroinfiltrated *Nicotiana benthamiana* leaves expressing suppressor of silencing P19 and influenza virus-like particles": Table S7

### Sheet: Legend
	Supplemental Data (Hamel et al., 2023)
	Molecular responses of agroinfiltrated Nicotiana benthamiana leaves expressing suppressor of silencing P19 and influenza virus-like particles.
	Table S7. List of lignin-related genes found in P19 and H5 samples.
	Using whole transcriptomics data, pairwise comparisons P19 vs Mock, H5 vs Mock, and H5 vs P19 were performed. To be considered significantly regulated, genes had to fulfill the following criteria for at least one of the pairwise comparison: Log2FC ≥ 2 or ≤ -2 and adjusted p-value (padj) < 0.1 (corresponding to a false discovery rate of less than 10%). For each gene retained, Niben number, annotat…

### Sheet: Lignin-related
	Genes shown in Figure 6B
			P19 vs Mock		H5 vs Mock		H5 vs P19
	Niben	Annotation	Log2FC	padj	Log2FC	padj	Log2FC	padj	Attributed gene names
	Niben101Scf03224g00012	4-coumarate--CoA ligase 1			4.184	7.6e-44	3.737	2.6e-36
	Niben101Scf01596g12003	4-coumarate--CoA ligase 2			3.672	3.7e-50	2.038	1.2e-20
	Niben101Scf09928g01001	hydroxycinnamoyl-CoA shikimate/quinate hydroxycinnamoyl transferase LENGTH=433	0.84	0.016	3.049	4e-60	2.218	8.1e-33	NbHCT1
	Niben101Scf02562g01010	hydroxycinnamoyl-CoA shikimate/quinate hydroxycinnamoyl transferase LENGTH=433	-1.783	0.0012	-3.55	2.7e-08
	Niben101Scf00077g03005	Cytochrome P450 superfamily protein			5.955	1.7e-190	5.781	9.8e-114
	Niben101Scf03170g04002	Cytochrome P450 superfamily protein LENGTH=513	0.987	0.049	3.257	4.1e-33	2.283	1.6e-18
	Niben101Scf10560g00010	Cytochrome P450 superfamily protein LENGTH=513	0.174	0.78	2.165	6.3e-29	1.999	4.2e-24
	Niben101Scf08273g02004	Cytochrome P450 superfamily protein LENGTH=512			3.959	9.7e-68	1.771	1.5e-17
	Niben101Scf14852g00006	Caffeoyl-CoA O-methyltransferase 6	1.473	0.01	3.767	5.7e-85	2.304	1.9e-35	NbCCoAOMT1
	Niben101Scf01432g06023	Caffeoyl-CoA O-methyltransferase 3	1.38	0.003	3.393	1.5e-72	2.023	7.9e-28
	Niben101Scf04003g08001	Caffeoyl-CoA O-methyltransferase 4	0.754	0.017	3.388	3.6e-75	2.645	3e-46
	Niben101Scf06344g06005	Caffeoyl-CoA O-methyltransferase 6	0.341	0.39	2.526	1.5e-43	2.194	6.3e-32	NbCCoAOMT2
	Niben101Scf02026g02001	Caffeic acid 3-O-methyltransferase 1	1.035	0.026	2.393	2.1e-20	1.369	1.2e-06
	Niben101Scf11785g01009	Cinnamyl alcohol dehydrogenase 1	1.686	5.7e-14	3.331	4.2e-25	1.657	2.1e-10
	Niben101Scf05245g02003	Cinnamyl alcohol dehydrogenase 1	3.36	0.00098	2.497	2.3e-31	-0.853	0.35
	Niben101Scf03861g01001	Peroxidase 5			15.233	1.5e-24	6.297	2.5e-11
	Niben101Scf03861g00008	Peroxidase 4			9.103	1.8e-187	4.779	5.1e-109	NbPRX4a
	Niben101Scf02411g01001	Peroxidase 4	4.591	0.35	7.206	6.4e-39	2.603	1.5e-05
	Niben101Scf02349g03003	Peroxidase 4	6.309	2.2e-65	6.293	6.9e-110	-0.003	1
	Niben101Scf03861g00009	Peroxidase 4			6.03	3.8e-52	5.015	4e-45	NbPRX4b
	Niben101Scf02349g03002	Peroxidase 52	4.06	0.12	6.025	4.9e-187	1.97	3.4e-06
	Niben101Scf01237g11010	Peroxidase 4	1.328	0.27	3.062	1.1e-19	1.739	3.7e-05
	Niben101Scf09082g00001	Peroxidase 52	3.284	3.2e-39	2.91	8.2e-08	-0.362	0.38
	Niben101Scf02349g03001	Peroxidase 4	1.107	0.43	2.793	7.9e-18	1.694	0.00012
	Niben101Scf00960g01013	Laccase-14	7.987	0.19	9.859	2e-254	1.767	0.041	NbLAC14b
	Niben101Scf09649g06014	Laccase-14	8.259	0.17	9.631	2.5e-176	1.232	0.33	NbLAC14a
	Niben101Scf08294g05006	Laccase-7			8.975	2.1e-47	1.85	0.006
	Niben101Scf01767g02001	Laccase-7	8.653	0.16	8.771	1.2e-90	0.157	0.94
