## Supplementary material for "Molecular responses of agroinfiltrated *Nicotiana benthamiana* leaves expressing suppressor of silencing P19 and influenza virus-like particles": Table S8

### Sheet: Legend
	Supplemental Data (Hamel et al., 2023)
	Molecular responses of agroinfiltrated Nicotiana benthamiana leaves expressing suppressor of silencing P19 and influenza virus-like particles.
	Table S8. List of genes related to SA signaling and SAR found in P19 and H5 samples.
	Using whole transcriptomics data, pairwise comparisons P19 vs Mock, H5 vs Mock, and H5 vs P19 s were performed. To be considered significantly regulated, genes had to fulfill the following criteria for at least one of the pairwise comparison: Log2FC ≥ 2 or ≤ -2 and adjusted p-value (padj) < 0.1 (corresponding to a false discovery rate of less than 10%). For each gene retained, Niben number, annot…

### Sheet: SA- and SAR-related
			P19 vs Mock		H5 vs Mock		H5 vs P19
	Niben	Annotation	Log2FC	padj	Log2FC	padj	Log2FC	padj	Attributed gene names
	Niben101Scf00593g04010	Isochorismate synthase LENGTH=562	-1.441	0.00058	-2.367	5.5e-08	-0.914	0.13	NbICS1
	Niben101Scf05415g00003	UDP-glycosyltransferase 74 F1	1.872	0.029	3.284	2e-73	1.421	8.6e-08	NbSAGT1
	Niben101Scf03376g03004	Cysteine-rich venom protein	4.676	2.1e-12	4.307	4.8e-21	-0.358	0.014	NbPR1c
	Niben101Scf00107g03008	Cysteine-rich venom protein	4.439	2.9e-39	3.745	5.9e-08	-0.684	0.011	NbPR1b
	Niben101Scf01999g07002	Cysteine-rich venom protein	4.049	1.3e-64	3.291	1.1e-19	-0.746	0.0011	NbPR1a
	Niben101Scf00953g03009	Cysteine-rich venom protein	2.408	4.4e-08	4.526	1.1e-90	2.129	2e-27	NbPR1g
	Niben101Scf04053g02006	Cysteine-rich venom protein	2.067	2.8e-07	3.74	5.9e-15	1.684	6.7e-05	NbPR1f
	Niben101Scf04053g02007	Cysteine-rich venom protein	1.979	1.6e-06	3.231	1.5e-05	1.264	0.085	NbPR1e
	Niben101Scf01001g00003	Glucan endo-1;3-beta-glucosidase	3.453	2.1e-56	2.456	3.2e-15	-0.914	0.1	NbPR2a
	Niben101Ctg13736g00004	Glucan endo-1;3-beta-glucosidase	3.496	6.1e-59	3.309	2e-17	-0.175	0.63
	Niben101Scf04869g03002	Glucan endo-1;3-beta-glucosidase	3.229	1.5e-35	3.16	1.7e-28	-0.058	0.89
	Niben101Scf01001g00005	Glucan endo-1;3-beta-glucosidase	2.99	3.4e-42	2.13	1.3e-17	-0.748	0.67	NbPR2b
	Niben101Scf01934g02004	Glucan endo-1;3-beta-glucosidase B	0.419	0.22	2.015	6e-17	1.607	1.2e-11
	Niben101Scf00635g09016	Glucan endo-1;3-beta-glucosidase 7	-1.475	4.1e-07	-2.017	8.9e-15
	Niben101Scf04170g00006	Glucan endo-1;3-beta-glucosidase 11	-1.174	0.015	-2.207	1.2e-05	-1.02	0.0044
	Niben101Scf02171g00007	Chitinase [Zea mays subsp. parviglumis]	2.924	0.025	5.09	1.5e-104	2.173	2.1e-14	NbCHI
	Niben101Scf01789g03003	Chitinase-3-like protein 1	2.723	0.048	4.782	2.1e-91	2.068	1.4e-11
	Niben101Scf02410g00002	Chitinase 9	3.817	9.8e-43	3.931	1.9e-67	0.125	0.71
	Niben101Scf07491g00003	Chitinase 9	1.948	7.3e-05	3.478	4e-24	1.54	1.3e-06
	Niben101Scf01789g04010	Chitinase-3-like protein 2	1.358	0.094	3.229	4.8e-65	1.883	3.1e-16
	Niben101Scf02041g00002	Chitinase 8	2.403	2.3e-24	2.837	2.6e-57	0.447	0.053
	Niben101Scf03949g00023	Chitinase 12	0.38	0.6	2.524	1.7e-22	2.155	1.7e-18
	Niben101Scf03200g01014	Chitinase 12	1.192	0.00066	2.298	1.7e-30	1.118	7.7e-08
	Niben101Scf11214g00007	Chitinase-3-like protein 1	0.079	0.95	2.28	7.7e-37	2.211	2.8e-33
	Niben101Scf03292g03005	MLO-like protein 6			7.069	3.4e-126	1.523	1.5e-05	NbMLO6a
	Niben101Scf07024g00008	MLO-like protein 1			6.454	1.1e-39	1.947	2.5e-05
	Niben101Scf21242g00003	MLO-like protein 6	4.569	5.5e-05	6.378	1.2e-47	1.805	1.3e-06	NbMLO6b
	Niben101Scf02680g01006	MLO-like protein 6			5.233	7.5e-21	1.751	0.0026
	Niben101Scf07792g02034	MLO-like protein 6	2.784	0.023	4.226	1e-95	1.45	5.3e-05	NbMLO6c
	Niben101Scf04547g02001	LL-diaminopimelate aminotransferase	4.248	0.016	7.205	4.5e-28	1.964	0.3	NbALD1
	Niben101Scf07304g02018	Lysine-ketoglutarate reductase/saccharopine dehydrogenase	0.918	0.79	2.062	0.019	1.148	0.43
	Niben101Scf00788g00008	N-methyl-L-tryptophan oxidase			2.322	1.9e-18	2.259	2.5e-20
	Niben101Scf13429g02004	14 kDa proline-rich protein DC2.15	3.493	2.1e-10	4.88	4.9e-35	1.393	1.9e-05	NbAZI1
	Niben101Scf07599g00019	Bifunctional inhibitor/lipid-transfer protein			4.827	3.7e-65	3.625	8.5e-49	NbAZI4
	Niben101Scf09387g02004	Bifunctional inhibitor/lipid-transfer protein			4.777	3.1e-47	3.161	4.2e-28	NbAZI3
	Niben101Scf13429g03011	Bifunctional inhibitor/lipid-transfer protein	3.863	2.8e-35	4.288	1.5e-48	0.436	0.12	NbAZI5
	Niben101Scf04779g01029	Bifunctional inhibitor/lipid-transfer protein			3.034	3.3e-05	1.292	0.11	NbAZI2
