## Supplementary material for "Molecular responses of agroinfiltrated *Nicotiana benthamiana* leaves expressing suppressor of silencing P19 and influenza virus-like particles": Table S9

### Sheet: Legend
	Supplemental Data (Hamel et al., 2023)
	Molecular responses of agroinfiltrated Nicotiana benthamiana leaves expressing suppressor of silencing P19 and influenza virus-like particles.
	Table S9. Lists of oxylipin-related genes found in P19 and H5 samples.
	Using whole transcriptomics data, pairwise comparisons P19 vs Mock, H5 vs Mock, and H5 vs P19 were performed. To be considered significantly regulated, genes had to fulfill the following criteria for at least one of the pairwise comparison: Log2FC ≥ 2 or ≤ -2 and adjusted p-value (padj) < 0.1 (corresponding to a false discovery rate of less than 10%). For each gene retained, Niben number, annotat…

### Sheet: Oxylipin response
			P19 vs Mock		H5 vs Mock		H5 vs P19
	Niben	Annotation	Log2FC	padj	Log2FC	padj	Log2FC	padj	Attributed gene names
	Niben101Scf17290g01005	Defensin-like protein 19	4.484	0.35	6.45	2.4e-76	1.932	0.0072	NbPDF1
	Niben101Scf15346g00009	Defensin-like protein			4.208	2.8e-31	1.092	0.13
	Niben101Scf16258g02004	Defensin J1-2	0.014	0.91	2.032	3.8e-23	2.029	4.1e-25
	Niben101Scf09044g01003	Proteinase inhibitor I-A	1.162	0.4	4.23	2.7e-97	3.077	8.3e-38
	Niben101Scf00294g00014	Proteinase inhibitor I-B	5.482	0.32	10.057	2.7e-75	4.551	1.7e-25
	Niben101Scf02405g03003	Proteinase inhibitor I-B			9.208	1.2e-113	4.019	2.1e-31
	Niben101Scf00294g01014	Proteinase inhibitor I-B	6.174	0.3	9.103	1.1e-117	2.992	5.5e-10	NbPI2
	Niben101Scf07757g00001	Proteinase inhibitor type-2	0.817	0.12	3.511	1.2e-07	2.703	6.3e-05
	Niben101Scf00750g02005	Proteinase inhibitor 1	-2.668	0.061	-2.335	0.07	0.348	0.86
	Niben101Scf06825g00018	Kunitz trypsin inhibitor 1	6.947	0.25	9.856	2.1e-169	2.859	1.3e-10	NbKTI2
	Niben101Scf06424g00003	Kunitz trypsin inhibitor 3 LENGTH=215	6.394	0.19	9.452	0	3.057	9.9e-19	NbKTI3
	Niben101Scf06424g01007	Kunitz trypsin inhibitor 1 LENGTH=215	5.937	0.21	8.104	1.1e-243	2.129	0.00011
	Niben101Scf06424g02024	Kunitz trypsin inhibitor 1 LENGTH=215	4.944	0.29	7.337	3.5e-202	2.392	1.2e-06	NbKTI1
	Niben101Scf12045g06025	Wound-induced protein	5.013	0.0028	5.998	1.7e-79	0.991	0.095
	Niben101Scf00773g08003	Wound-induced protein 1	2.972	0.13	5.311	4.4e-95	2.346	7e-13	NbPR4b
	Niben101Scf03062g02017	Wound-induced protein 1	0.926	0.43	3.398	4.9e-15	2.479	2.5e-08
	Niben101Scf01015g01002	Wound-induced protein	1.609	1.4e-06	2.474	2.4e-35	0.878	0.00024

### Sheet: Oxylipin synthesis
	Genes shown in Figure 9B
			P19 vs Mock		H5 vs Mock		H5 vs P19
	Niben	Annotation	Log2FC	padj	Log2FC	padj	Log2FC	padj	Attributed gene names
	Niben101Scf08921g02016	Phospholipase A1-II 1	4.126	1.1e-14	4.055	2.3e-59	-0.063	0.91
	Niben101Scf03309g01011	Phospholipase A1-II 1	0.783	0.022	3.146	2.7e-55	2.37	2e-33	NbPLA1
	Niben101Scf01228g02012	Phospholipase A1-II 1			1.673	8.9e-16	2.025	3.6e-21	NbPLA2
	Niben101Scf03238g01002	Phospholipase A2	2.538	4.2e-24	2.214	4.3e-24	-0.31	0.24
	Niben101Scf01076g05026	Alpha/beta-Hydrolases superfamily protein	2.952	0.43	3.688	4.1e-11	0.739	0.61
	Niben101Scf01623g13002	Alpha/beta-Hydrolases superfamily protein	1.852	0.33	3.153	9e-47	1.308	0.027	NbPLIP3
	Niben101Scf06277g00007	Patatin-like protein 1	5.461	0.37	8.595	2.7e-264	3.15	1.5e-39	NbPAT1
	Niben101Scf15467g02029	Patatin-like protein 2	1.478	0.0345	5.659	1.3e-40	4.309	2.1e-06	NbPAT2
	Niben101Scf02849g07012	Patatin-like protein 4	3.874	0.47	4.791	8.9e-18	2.91	0.58	NbPAT4
	Niben101Scf05813g09004	Patatin-like protein 3			4.205	1.8e-19	2.694	1.5e-07	NbPAT3
	Niben101Scf15467g02004	Patatin-like protein 2			2.634	2.8e-16	2.585	0.00024
	Niben101Scf01434g03006	Linoleate 9S-lipoxygenase 1	2.327	0.18	4.06	4.2e-105	1.741	2.4e-06	NbLOX1
	Niben101Scf01506g02001	Linoleate 9S-lipoxygenase 6	1.744	0.00037	2.589	2.1e-10	0.855	0.05
	Niben101Scf01073g01008	Linoleate 9S-lipoxygenase 1	0.59	0.073	2.085	2.9e-28	1.506	2.8e-15
	Niben101Scf02749g01001	Lipoxygenase 3 LENGTH=919	0.125	0.83	2.418	2.1e-23	2.334	1.5e-15	NbLOX3a
	Niben101Scf04626g00009	Alpha-dioxygenase 1	5.631	0.0013	7.091	3.9e-230	1.465	0.00015	NbDOX1
	Niben101Scf07070g02002	Alpha-dioxygenase 1	-2.043	4.1e-05	-0.561	0.12
	Niben101Scf00313g08016	Allene oxide synthase [Medicago truncatula] (HPL)	-2.227	0.048	-2.572	0.015			NbHPL
	Niben101Scf01574g01003	Allene oxide synthase LENGTH=518 (DES/EAS)	4.184	0.076	6.239	1.8e-161	2.069	4.7e-08	NbCYP74c
	Niben101Scf04787g02002	Allene oxide synthase LENGTH=518 (DES/EAS)	2.065	0.19	5.492	2.9e-158	3.435	4.4e-57	NbCYP74a
	Niben101Scf07709g00001	Allene oxide synthase LENGTH=518 (DES/EAS)			2.971	2e-44	2.875	9.6e-41	NbCYP74b
	Niben101Scf05133g06002	Epoxide hydrolase 1	3.42	1.2e-13	5.091	2.4e-135	1.683	5.4e-20	NbEH1
	Niben101Scf00640g04023	Epoxide hydrolase 2	3.292	1.8e-14	4.095	2.1e-40	0.813	0.0044	NbEH2
	Niben101Scf05799g02010	Allene oxide synthase			2.219	7.6e-16	1.993	9.7e-17	NbAOS1
	Niben101Scf00779g06009	12-oxophytodienoate reductase 1	0.448	0.69	2.121	2.4e-30	1.6983	2.1e-14	NbOPR1
	Niben101Scf00779g08010	12-oxophytodienoate reductase 1	-1.751	0.026	-2.87	0.00036
	Niben101Scf03854g02014	Acyl-CoA oxidase 2 LENGTH=692	1.623	0.29	2.783	3e-43	1.17	0.02
	Niben101Scf01100g01006	3-ketoacyl-CoA thiolase	0.841	0.00023	2.024	1e-30	1.194	1.2e-10
	Niben101Scf02929g06127	Enoyl-CoA hydratase			2.10446	1.8e-17	2.095	1e-18
	Niben101Scf11064g00002	Enoyl-CoA hydratase	0.979	0.01	2.07	1.3e-29	1.101	7.7e-09

### Sheet: OPDA-specific
			P19 vs Mock		H5 vs Mock		H5 vs P19
	Niben	Annotation	Log2FC	padj	Log2FC	padj	Log2FC	padj	Attributed gene names
	Niben101Scf09597g01002	Ribonuclease 1	3.441	0.12	4.7	5.7e-126	1.262	0.037	NbRSN2
	Niben101Scf04082g01004	Ribonuclease 1	2.806	0.14	4.308	5.7e-101	1.509	0.0011	NbRSN1
	Niben101Scf05712g02003	Phosphate transporter PHO1 homolog 10			4.246	0.018	2.045	0.026	NbPHO1;H10
	Niben101Scf11105g01005	Calcium-binding EF-hand family protein LENGTH=159			4.788	1.8e-73	2.098	3.9e-19
	Niben101Scf06017g02002	Myb-related protein 306			4.299	1.4e-67	2.021	2.7e-21
	Niben101Scf10015g02003	Zinc finger protein 1			7.544	2.8e-57	2.424	6.1e-06	NbZFP2
	Niben101Scf05373g01004	Zinc finger protein 1			5.884	5.9e-25	2.596	2e-06	NbZFP1
	Niben101Scf00944g01001	FAD-binding Berberine family protein LENGTH=533	6.334	0.21	11.42	0	4.992	9.1e-140	NbBBE2
	Niben101Scf01061g07011	FAD-binding Berberine family protein LENGTH=527	7.5	0.22	9.758	9.7e-28	2.165	0.015	NbBBE1b
	Niben101Scf01395g03002	FAD-binding Berberine family protein LENGTH=527			8.941	2.7e-25	4.282	9e-11	NbBBE1a
