## Supplementary material for "Molecular responses of agroinfiltrated *Nicotiana benthamiana* leaves expressing suppressor of silencing P19 and influenza virus-like particles": Table S10

### Sheet: Legend
	Supplemental Data (Hamel et al., 2023)
	Molecular responses of agroinfiltrated Nicotiana benthamiana leaves expressing suppressor of silencing P19 and influenza virus-like particles.
	Table S10. List of ET- and senescence-related genes found in P19 and H5 samples.
	Using whole transcriptomics data, pairwise comparisons P19 vs Mock, H5 vs Mock, and H5 vs P19 were performed. To be considered significantly regulated, genes had to fulfill the following criteria for at least one of the pairwise comparison: Log2FC ≥ 2 or ≤ -2 and adjusted p-value (padj) < 0.1 (corresponding to a false discovery rate of less than 10%). For each gene retained, Niben number, annotat…

### Sheet: Ethylene and Senescence
			P19 vs Mock		H5 vs Mock		H5 vs P19
	Niben	Annotation	Log2FC	padj	Log2FC	padj	Log2FC	padj	Attributed gene names
	Niben101Scf09512g03008	1-aminocyclopropane-1-carboxylate synthase 3	3.865	0.035	5.655	4e-44	1.808	7.3e-05	NbACS3
	Niben101Scf02334g00004	1-aminocyclopropane-1-carboxylate synthase 8	2.059	4.2e-17	2.834	1.3e-53	0.786	9.9e-05
	Niben101Scf03570g02006	1-aminocyclopropane-1-carboxylate oxidase homolog 3			5.74	1.6e-77	2.371	1.2e-19
	Niben101Scf01239g01007	1-aminocyclopropane-1-carboxylate oxidase homolog 1	4.162	2.6e-61	4.003	2.2e-25	-0.148	0.63
	Niben101Scf02918g00003	1-aminocyclopropane-1-carboxylate oxidase	2.243	0.001	3.724	1.7e-81	1.49	9.8e-11
	Niben101Scf00225g00003	1-aminocyclopropane-1-carboxylate oxidase homolog 1	3.001	1.6e-07	3.038	3.3e-27	0.047	0.97
	Niben101Scf00225g00006	1-aminocyclopropane-1-carboxylate oxidase	2.86	6.1e-07	2.94	3.8e-25	0.091	0.91
	Niben101Scf02543g01008	1-aminocyclopropane-1-carboxylate oxidase 3	1.105	0.0062	2.814	1.7e-34	1.719	6.7e-15
	Niben101Scf08039g01005	1-aminocyclopropane-1-carboxylate oxidase 4	0.256	0.68	2.688	2.2e-49	2.444	1.9e-39	NbACO4
	Niben101Scf19336g00004	1-aminocyclopropane-1-carboxylate oxidase 3	1.695	3.5e-05	2.204	0.0088	0.521	0.55
	Niben101Scf05880g03001	Asparagine synthetase 3 LENGTH=578	2.223	0.41	6.093	7.3e-05	2.867	0.00022
	Niben101Scf05880g03002	Asparagine synthetase 3 LENGTH=578			6.027	4.9e-05	5.916	0.2
	Niben101Scf11860g00013	Asparagine synthetase 3 LENGTH=578	1.945	0.61	4.238	1.2e-07	2.997	0.01
	Niben101Scf00573g01003	Asparagine synthetase 3 LENGTH=578	1.725	0.42	3.022	1.1e-59	1.303	0.034
	Niben101Scf04717g02003	Harpin-induced-like protein [Medicago truncatula]	5.725	0.044	9.549	3.4e-258	3.844	6.7e-82	NbHIN1b
	Niben101Scf08020g05009	Harpin-induced-like protein [Medicago truncatula]			7.013	2.7e-133	3.073	2.1e-50	NbHIN1c
	Niben101Scf08020g06001	Late embryogenesis abundant hydroxyproline-rich glycoprotein	3.372	0.013	6.568	2.1e-151	3.21	2.6e-47	NbHIN1a
	Niben101Scf01277g00002	NAC domain-containing protein 100			3.542	3.7e-46	3.372	0.00023	NbORE1
	Niben101Scf00490g01040	Protein STAY-GREEN; chloroplastic			2.2	4.1e-21	1.939	0.027	NbSGR1
