## Supplementary material for "Molecular responses of agroinfiltrated *Nicotiana benthamiana* leaves expressing suppressor of silencing P19 and influenza virus-like particles": Table S12

### Sheet: Legend
	Supplemental Data (Hamel et al., 2023)
	Molecular responses of agroinfiltrated Nicotiana benthamiana leaves expressing suppressor of silencing P19 and influenza virus-like particles.
	Table S12. List of terpene-related genes found in P19 and H5 samples.
	Using whole transcriptomics data, pairwise comparisons P19 vs Mock, H5 vs Mock, and H5 vs P19 were performed. To be considered significantly regulated, genes had to fulfill the following criteria for at least one of the pairwise comparison: Log2FC ≥ 2 or ≤ -2 and adjusted p-value (padj) < 0.1 (corresponding to a false discovery rate of less than 10%). For each gene retained, Niben number, annotat…

### Sheet: Terpene
	Genes shown in Supplemental Figure S5B
			P19 vs Mock		H5 vs Mock		H5 vs P19
	Niben	Annotation	Log2FC	padj	Log2FC	padj	Log2FC	padj	Attributed gene names
	Niben101Scf01100g01006	3-ketoacyl-CoA thiolase	0.841	0.00023	2.024	1e-30	1.194	1.2e-10
	Niben101Scf01111g01003	Hydroxymethylglutaryl-CoA synthase	1.269	0.028	3.202	1.1e-43	1.942	2.1e-17	NbHMGS2
	Niben101Scf02361g01002	Hydroxymethylglutaryl-CoA synthase			3.114	3.7e-31	1.973	8.8e-17
	Niben101Scf01729g01015	Hydroxymethylglutaryl-CoA synthase	0.827	0.009	3.014	5.8e-61	2.199	8.7e-33	NbHMGS1
	Niben101Scf02203g05002	3-hydroxy-3-methylglutaryl-coenzyme A reductase	2.775	1.3e-16	4.218	8.2e-25	1.453	1.2e-05	NbHMGR1
	Niben101Scf13180g01003	3-hydroxy-3-methylglutaryl-coenzyme A reductase	2.028	1.2e-06	3.799	3e-55	1.782	7.8e-16
	Niben101Scf00370g03023	Mevalonate kinase	0.451	0.18	2.183	1.2e-27	1.509	5.9e-16
	Niben101Scf04739g01006	Farnesyl pyrophosphate synthase	-0.375	0.5	2.312	2.1e-17	2.182	2.2e-27	NbFPPS1
	Niben101Scf00414g07005	Farnesyl pyrophosphate synthase	0.512	0.035	2.039	4.4e-31	1.539	6.9e-17	NbFPPS2
	Niben101Scf06245g01017	Terpene synthase 5	2.701	0.055	5.074	2.8e-135	2.383	1.1e-30
	Niben101Scf03171g03017	Terpene synthase 5	3.815	8.3e-17	4.642	1.9e-41	0.838	0.0075
	Niben101Scf01683g03005	Terpene synthase 5			3.236	8.5e-52	2.865	4.2e-46
	Niben101Scf03993g05005	Terpene synthase 5	1.637	2.1e-08	3.137	1.1e-66	1.512	1.3e-16
	Niben101Scf04362g07009	Terpene synthase 5	1.673	1.9e-12	2.985	1e-30	1.324	1.2e-11
	Niben101Scf00700g00005	Terpenoid synthase 18	2.948	0.003	6.351	6.9e-178	3.418	4.9e-71	NbTPS1
	Niben101Scf00712g02011	Terpenoid synthase 19	3.106	1.4e-07	5.204	5e-116	2.108	1.8e-24	NbTPS2
	Niben101Scf03993g06006	Terpenoid synthase 18	1.762	8.1e-09	3.233	2.9e-69	1.483	1.1e-15
	Niben101Scf07725g00004	Terpenoid synthase 18			3.036	5.8e-48	2.352	7.3e-31
	Niben101Ctg07683g00002	Terpenoid synthase 6			3.022	1.2e-41	2.136	2.4e-23
	Niben101Scf07725g01004	Terpenoid synthase 18			2.97	1.3e-40	2.21	3.5e-25
	Niben101Scf04869g01008	Cytochrome P450; family 71; subfamily B	5.828	3.4e-07	7.135	5.5e-73	1.914	5.3e-09	NbCYP71b
	Niben101Ctg13347g00002	Cytochrome P450; family 71; subfamily A			5.467	2e-15	4.724	8.1e-12
	Niben101Ctg08590g00001	Cytochrome P450; family 71; subfamily C			5.397	5.3e-14	4.812	4e-11	NbCYP71c
	Niben101Scf00360g00008	Cytochrome P450; family 71; subfamily B			5.319	1.1e-81	2.534	1.1e-21
	Niben101Scf00994g00001	Cytochrome P450 71B13	2.559	5.9e-26	4.518	2.1e-118	1.971	7.6e-27
	Niben101Scf04362g07011	Cytochrome P450 71B14	1.48	0.037	3.784	1.1e-69	2.314	1.6e-27
	Niben101Scf00592g07009	Cytochrome P450 CYP71	1.01	0.0087	3.382	2.2e-71	2.384	2.7e-37
	Niben101Scf00072g05004	Cytochrome P450 CYP71			2.671	2.1e-29	2.018	1.4e-18
