## Supplementary material for "Molecular responses of agroinfiltrated *Nicotiana benthamiana* leaves expressing suppressor of silencing P19 and influenza virus-like particles": Table S13

### Sheet: Legend
	Supplemental Data (Hamel et al., 2023)
	Molecular responses of agroinfiltrated Nicotiana benthamiana leaves expressing suppressor of silencing P19 and influenza virus-like particles.
	Table S13. RNAseq data from reference genes used to normalize RTqPCR results.
	To confirm stable expression of reference genes used for RTqPCR, RNAseq data from pairwise comparisons P19 vs Mock, H5 vs Mock, and H5 vs P19 were extracted to evaluate stability of gene expression (Log2FC values and associated padj). In line with RTqPCR results (see Supplemental Figure S5), RNAseq confirms relatively stable expression of the six reference genes employed. In relevant cases, padj …

### Sheet: Reference genes
			P19 vs Mock		H5 vs Mock		H5 vs P19
	Niben	Annotation	Log2FC	padj	Log2FC	padj	Log2FC	padj	Attributed gene names
	Niben101Scf34389g00002	Elongation factor 1-alpha 3	0.115	0.68	-0.122	0.67	-0.226	0.4	NbEF1-α
	Niben101Scf01073g05003	Glyceraldehyde-3-phosphate dehydrogenase 1	0.799	0.00024	0.404	0.023	-0.384	0.087	NbGAPDH1
	Niben101Scf02594g10014	V-type proton ATPase 16 kDa proteolipid subunit	-0.156	0.73	-0.327	0.2	-0.16	0.61	NbVATP
	Niben101Scf00063g06034	Vacuolar fusion protein MON1 homolog A	0.502	0.063	0.683	0.0006	0.192	0.56	NbSAND
	Niben101Scf19214g00010	Ubiquitin-conjugating enzyme E2 4	-0.255	0.42	-0.16	0.55	0.106	0.77	NbUBQ1
	Niben101Scf03493g00020	Actin-3	-0.525	0.04	-0.405	0.053	0.132	0.69	NbACT1
