## Supplementary material for "Molecular responses of agroinfiltrated *Nicotiana benthamiana* leaves expressing suppressor of silencing P19 and influenza virus-like particles": Table S14

### Sheet: Legend
	Supplemental Data (Hamel et al., 2023)
	Molecular responses of agroinfiltrated Nicotiana benthamiana leaves expressing suppressor of silencing P19 and influenza virus-like particles.
	Table S14. List of RTqPCR primers used in this study.
	For each primer set used for RTqPCR analyses, primer name, sequences, and target gene identification number are provided. Also indicated are general target gene function, predicted melting temperature (Tm), and amplicon size in base pairs (bp).

### Sheet: RTqPCR primers
	Gene functions/pathways	Genes targeted	Niben	Primer names	Primer sequences (5' --- 3')	Tm (°C)	Amplicon size (bp)
	Reference genes	NbEF1-α	Niben101Scf34389g00002	EF1For	ACCAGATTAATGAGCCCAAGAG	60	199
				EF1Rev	AGAGCTTCGTGGTGCATCT	60
		NbACT1	Niben101Scf03493g00020	ACT1For	TATGGAAACATTGTGCTCAGTGGT	61	150
				ACT1Rev	TCCTCCAATCCAGACACTGTA	61
		NbUBQ1	Niben101Scf19214g00010	UBQ1For	CATCCAAATATCAACAGTAATGG	59	108
				UBQ1Rev	CAAAAGTGAGCAGATTGAAAGC	62
		NbSAND	Niben101Scf00063g06034	SANDFor	TCATCCGAGTTTTCCTCACC	63	161
				SANDRev	TGAGTAACCCAGCACAGCAG	63
		NbVATP	Niben101Scf02594g10014	VATPFor	CTGGTGTTTTGGGTATTTATGG	61	130
				VATPRev	GCAAGACCACAAGCAAGACC	64
		NbGAPDH1	Niben101Scf04905g04004	GAPDH1For	GCAATCAAGGAGGAATCAGAG	62	202
				GAPDH1Rev	TCAAATCAATCACACGAGAGC	62
	Chloroplast-related	NbGLK1a/b	Niben101Scf11137g00006	GLK1a/bFor	CATAGATGCGGCTATTGGAGATG	61	125
			Niben101Scf09774g03004	GLK1a/bRev	GTGGTATTTTAGGTATCCCTTGACG	61
		NbGLK2a/b	Niben101Scf06721g00011	GLK2a/bFor	CGAGATTTCCAGTTCAGGGC	60	160
			Niben101Scf01462g01010	GLK2a/bRev	GGTGGTAGACATGGCTTTGC	62
		NbRbsS	Niben101Scf02381g04022	RbsSFor	GCAGATACTGGACGATGTGG	62	164
				RbsSRev	GTAGGCGATGAAACTGATGC	61
		NbLHCB1	Niben101Scf08088g04018	LHCB1For	GAGGTTGTTGACCCACTTTACC	62	165
				LHCB1Rev	GCCCTTTCCAGTTACGATAGC	62
		NbHEMA1	Niben101Scf03068g00024	HEMA1For	CTCAAAGAAGACAAGGAAGGC	61	124
				HEMA1Rev	AAGGGTCTCACTCAATGTGC	61
		NbCHLM	Niben101Scf03548g02031	CHLMFor	GAGAATCGTTTGATCCTGAGC	61	171
				CHLMRev	GCCTCTCTTCCTTGTCTTCC	61
		NbRbsL*	Niben101Scf00173g09004	RbsLFor	GGCTTTGTTGATTTACTGCG	61	196
				RbsLRev	GTCCTAAAGTTCCTCCACCG	61
		NbD2*	Niben101Scf06964g00007	D2For	TCAATGGTCACCGCTAACC	62	167
				D2Rev	GAAACGAAGTCATAGGCACG	61
	Heat shock	NbHSP1a/b	Niben101Scf04040g09011	HSP1a/bFor	GCAGGTGGAAGATGACAATGTG	60	156
			Niben101Scf10306g00024	HSP1a/bRev	GCAGAAATGGCATCAGTATTCGC	61
		NbHSP70	Niben101Scf04490g00001	HSP70For	GCTAAGATGTATCAAGGTGGTGC	62	110
				HSP70Rev	ACTTCTTCAATCTTCGGTCCAGC	62
		NbHSP90	Niben101Scf03114g03011	HSP90For	GATGACCCTAACACTTTTGCTGC	61	126
				HSP90Rev	GCTTTCTTCACCAGTTTCCTCC	61
	Lipid-related	NbPLDβ1/2	Niben101Scf02465g00004	PLDβ1/2For	TTGGCAGCACAATACCATGC	60	134
			Niben101Scf16022g04010	PLDβ1/2Rev	CTTCCTGAACCTCACGATTGC	60
		NbPLC2	Niben101Scf02221g00009	PLC1For	GGTGATGGGTGGGACAAGGAC	60	190
				PLC1Rev	CCAATTCAGGTACTGTTAGTGG	60
		NbDGK5	Niben101Scf06654g02004	DGK5For	CACGGATTAGTCCTTCTTGC	60	158
				DGK5Rev	ACGGTCTCATCATCTTCAGG	60
		NbGPAT5	Niben101Scf10067g02017	GPAT5For	GGATGGAAAGCAATGGACCC	62	170
				GPAT5Rev	CACTCAAACCCTAATGTTGTAGCC	62
		NbALA1a/b	Niben101Scf02167g00009	ALA1a/bFor	TGACATTTCTACCTGGATACTGG	61	172
			Niben101Scf21069g00002	ALA1a/bRev	AACTTCTCTCCTTCCCTTGC	60
		NbALA10a/b	Niben101Scf03029g01010	ALA10a/bFor	CGGTTCTTCCCATTGTACCAC	62	174
			Niben101Scf00465g02013	ALA10a/bRev	GCTCCTCTCTTTCTTGTCTTCC	61
		NbALIS1	Niben101Scf02639g03015	ALIS1For	GTGTTTCTTTTTGGCTTTGG	60	106
				ALIS1Rev	CTAGTTACCTCCTGGATTCCG	60
		NbLURP1a	Niben101Scf00819g08011	LURP1aFor	TCCCTCCAAATGAAAACTCG	62	141
				LURP1aRev	GTTCACCTCAGCAAGCAGC	62
	Oxidative stress	NbRBOHd	Niben101Scf02581g04013	RBOHdFor	TGCTAAACCTAATTGGCGTAAT	60	118
				RBOHdRev	GGCGTGTTGTCTTAGTTCTTTG	61
		NbPPO1/3	Niben101Scf00180g08002	PPO1/3For	TTTAGTGGTTGAAGGGATAGAGC	61	108
			Niben101Scf04384g02014	PPO1/3Rev	GCAAACTCAGCATTATTCGG	61
		NbBBE1a/b	Niben101Scf01395g03002	BBE1a/bFor	GTAGGCAACCTCCATCTGTTAC	60	161
			Niben101Scf01061g07011	BBE1a/bRev	GATTTCACTCATTTTCCCACC	61
		NbBBE2	Niben101Scf00944g01001	BBE2For	GGAGGTCTGGAAGGATTATGG	62	117
				BBE2Rev	GAATGGGATAGCAGATGTTGC	62
		NbCWI1/2	Niben101Scf12270g02002	CWI1/2For	GCACAGGCTGATGTTGAAGTG	61	121
			Niben101Scf04632g03006	CWI1/2Rev	GGACCGTTGAACCTTTAATGGC	61
		NbAO1/2	Niben101Scf03026g01009	AO1/2For	ACCTTGTGAACCCAATTATGAAG	62	118
			Niben101Scf22432g00001	AO1/2Rev	TGTGACTCAATATGGCAATGG	62
	Lignin-related	NbHCT1	Niben101Scf09928g01001	HCT1For	CCAGGCTATTTCGGTAATGTG	62	160
				HCT1Rev	GCAACTCCAGATAATCAAGAGC	61
		NbCCoAOMT1/2	Niben101Scf14852g00006	CCoAOMT1/2For	GAAAATTACGAAATCGGGTTG	61	99
			Niben101Scf06344g06005	CCoAOMT1/2Rev	CATTAAATCAAGAACAGGCAAAG	60
		NbPRX4a/b	Niben101Scf03861g00008	PRX4a/bFor	GCCCTAATGCTCTCAACACC	62	144
			Niben101Scf03861g00009	PRX4a/bRev	GGGTCTCATCAAGTAAGATAGAAGC	61
		NbLAC14a/b	Niben101Scf09649g06014	LAC14a/bFor	CCTCCTCTTCAGAACACTATTGC	62	149
			Niben101Scf00960g01013	LAC14a/bRev	CCATCCTTAACAATGAATGCC	62
	SA/SAR-related	NbICS1/2	Niben101Scf00593g04010	ICS1/2For	GGTCCTGTTGGTTGGTTTGG	61	169
			Niben101Scf05166g06006	ICS1/2Rev	TGAACTGTGAAGTCTTCAGCTCG	61
		NbSAGT1	Niben101Scf05415g00003	SAGT1For	AGTGCCGATGGTTGTAATGC	63	170
				SAGT1Rev	CTTTCCCCTTGTCTCCTTCC	63
		NbPR1a/b	Niben101Scf01999g07002	PR1a/bFor	CTCATGGTCAATACGGCGAAAAC	60	194
			Niben101Scf00107g03008	PR1a/bRev	AACCCTAGCACATCCAACACG	62
		NbPR1e/f	Niben101Scf04053g02007	PR1e/fFor	GCCGCCTTCCCTCAAC	61	123 (e) and 126 (f)
			Niben101Scf04053g02006	PR1e/fRev	CACCACCTGAGTATAGTGTCC	61
		NbPR2a/b	Niben101Scf01001g00003	PR2a/bFor	GGATATTAGAGAATACCTACCCGC	62	172
			Niben101Scf01001g00005	PR2a/bRev	GCATAAGAAAGTGAGACATCGGC	61
		NbCHI	Niben101Scf02171g00007	CHIFor	CGACTATTGTGATGAGGAAAACAC	62	184
				CHIRev	GGCAGTCTTGAAGGAAATAACTG	62
		NbMLO6c	Niben101Scf07792g02034	MLO6For	AACAGGACTCGCCAGAAGTTAC	62	115
				MLO6Rev	TCAAACGAAAATTCTCTTGATCC	62
		NbALD1	Niben101Scf04547g02001	ALD1For	GGGTTCATTTCCCACATTCAAGAT	60	152
				ALD1Rev	CTCCAAGATGCTCTCTCTGC	60
		NbAZI1	Niben101Scf13429g02004	AZI1For	CTCATTCATGGTGTTGCTGAC	62	123
				AZI1Rev	TCCACAAACATTAAGAAGAAGGC	62
		NbAZI4	Niben101Scf07599g00019	AZI4For	GCTCTGAAGTTGGGTGTATGC	62	123
				AZI4Rev	GACTGCCGCCTCTAAATCC	62
	Oxylipin-related	NbPDF1	Niben101Scf17290g01005	PDF1For	TCTCCTCTTGTGCTTCCTCC	62	145
				PDF1Rev	TGCTCCCTCTTTCTCTTTGC	62
		NbPI2	Niben101Scf00294g01014	PI2For	GGTTGCTTTCTTGCTTCTTG	60	199
				PI2Rev	TCTGAAATCTTTTGTCACTGGAG	61
		NbKTI3	Niben101Scf06424g00003	KTI3For	GAACCCTAACGAAAATATCATCC	60	144
				KTI3Rev	TCTACTCCACCAACTGTCACC	60
		NbPR4b	Niben101Scf00773g08003	PR4bFor	CTTCCACTTCATCCCTAAGAGC	61	164
				PR4bRev	AACGGGTCACAATAAGCGAGG	62
		NbPAT1	Niben101Scf06277g00007	PAT1For	AGAAGCCAGTGTCAAGGGTC	62	103
				PAT1Rev	GAAAGCAACTGAGCAAAGTGG	62
		NbPLIP3	Niben101Scf01623g13002	PLIP3For	AGTGGAAAAGAGTCATTGAAGCGG	62	105
				PLIP3Rev	AGTCCCAACGATAAGCAACCG	62
		NbLOX3a	Niben101Scf02749g01001	LOX3For	GCCTCATGGACTGAAACTTCTAAT	60	152
				LOX3Rev	AGGCTTGGAGTTCTCTGTCA	60
		NbAOS1	Niben101Scf05799g02010	AOS1For	GGTTTATTGGAGAAGAAGGGGAG	62	163
				AOS1Rev	GAGTCATATCGCAGGAACAATTCAAC	61
		NbTD	Niben101Scf02502g14001	TDFor	CGATTTAGCAGATATTGGCG	61	104
				TDRev	TCATAGGTCCCACAAGTTCG	61
		NbJAR4a/b	Niben101Scf05584g01007	JAR4a/bFor	CTTTCGTCGATGCAGGCTATG	60	188
			Niben101Scf22940g00002	JAR4a/bRev	CAGTATTTGCAGCACAGAGAGATTAG	61
		NbJAR6a/b	Niben101Scf00470g00001	JAR6a/bFor	CCGAAGGATGGGTTGGAGT	62	123
			Niben101Scf01083g00008	JAR6a/bRev	CCATACCATTGAGATTTTCCCCG	61
		NbLOX1	Niben101Scf01434g03006	LOX1For	GATGAATGGTGATGAGAAATGG	62	102
				LOX1Rev	ATTCCCTTGCCAGTAAGTCC	61
		NbDOX1	Niben101Scf04626g00009	DOX1For	GATTTGACTGAAGACGAAGAAGC	62	176
				DOX1Rev	TCTGCCTCTAACCTCCTTGC	62
		NbCYP74a/b	Niben101Scf04787g02002	CYP74a/bFor	GTAAATGGCTTTTTCCTCAGC	60	121
			Niben101Scf07709g00001	CYP74a/bRev	CTGTAATCACTTTTCACGAGACC	60
		NbCYP74c	Niben101Scf01574g01003	CYP74cFor	CCTGGTAAGAATCTGGTGGTG	62	140
				CYP74cRev	GATGTCGCCTTGGTTACTGAC	62
		NbZFP1/2	Niben101Scf05373g01004	ZFP1/2For	GAAGGGTTTTATGTTTGGATTTG	61	96
			Niben101Scf10015g02003	ZFP1/2Rev	ACGAGAAGCAATCAACTACAGG	61
		NbRNS1/2	Niben101Scf04082g01004	RNS1/2For	AGGCAATAGAAGAAGGAGTAGGAC	61	190
			Niben101Scf09597g01002	RNS1/2Rev	TGGTCAGAGGAGAAAGGAGG	62
	ET/senescence-related	NbACS3	Niben101Scf09512g03008	ACS3For	GGAGAAGAAGCAGCAATGG	61	115
				ACS3Rev	GAGTGGTGAGTGAGGGATAGG	61
		NbACO4	Niben101Scf08039g01005	ACO4For	GTGATGCACAGAGTGATAGCC	61	139
				ACO4Rev	GGTAAACTTGTTTGCTCTCCG	61
		NbHIN1a/b	Niben101Scf08020g06001	HIN1a/bFor	CTTGAACGGAGCCTATTATGG	61	196
			Niben101Scf04717g02003	HIN1a/bRev	GTTAGGACGAAGAACGAGCC	61
		NbORE1	Niben101Scf01277g00002	ORE1For	GAACAAAGTTGAACCTTGGGAGC	61	145
				ORE1Rev	ACCTGTGGCTTTCCAATAACCA	61
		NbSGR1	Niben101Scf00490g01040	SGR1For	GCAATAGCAACTGGGATTTACC	62	119
				SGR1Rev	GTTGGGCTCACCATTAGTCC	62
	Terpene-related	NbHMGS1/2	Niben101Scf01729g01015	HMGS1/2For	CGTTGATGAGAAATTGAAGTCG	62	101
			Niben101Scf01111g01003	HMGS1/2Rev	TCACAAAGTCCTTACCACCATAC	61
		NbHMGR1	Niben101Scf02203g05002	HMGR1For	TGTAAATGATGGCAAGGACC	61	114
				HMGR1Rev	CCCAATAAGTTCAAGCAAGC	60
		NbTPS1/2	Niben101Scf00700g00005	TPS1/2Ror	GAAAAGTAGGGGACAAATTGC	60	125
			Niben101Scf00712g02011	TPS1/2Rev	CTTCATTAAGATCCTTCCATGC	60
		NbCYP71c	Niben101Ctg08590g00001	CYP71cFor	GTCACCTTGATTTTACTGGAGC	60	168
				CYP71cRev	CTAGTTCATTTGGCTTCATTCC	60
	* Gene located on the chloroplast genome
